# Racing against stomatal attenuation: rapid CO_2_ response curves more reliably estimate photosynthetic capacity than steady state curves in a low conductance species

**DOI:** 10.1101/2020.08.28.270785

**Authors:** C Vincent, MO Pierre, JR Stinziano

## Abstract

*A/C*_i_ curves are an important gas-exchange-based approach to understanding the regulation of photosynthesis, describing the response of net CO_2_ assimilation (*A*) to leaf internal concentration of CO_2_ (*C*_i_). Low stomatal conductance species pose a challenge to the measurement of *A/C*_i_ curves by reducing the signal-to-noise ratio of gas exchange measures. Additionally, the stomatal attenuation effect of elevated ambient CO_2_ leads to further reduction of conductance and may lead to erroneous interpretation of high *C*_i_ responses of *A*. Rapid *A/C*_i_ response (RACiR) curves offer a potential practice to develop *A*/*C*_i_ curves faster than the stomatal closure response to elevated CO_2_. We used the moderately low conductance *Citrus* to compare traditional steady state (SS) *A*/*C*_i_ curves with RACiR curves. SS curves failed more often than RACiR curves. Overall parameter estimates were the same between SS and RACiR curves. When low stomatal conductance values were removed, triose-phosphate utilization (TPU) limitation estimates increased. Overall RACiR stomatal conductance values began and remained higher than SS values. Based on the comparable resulting parameter estimates, higher likelihood of success and reduced measurement time, we propose RACiR as a valuable tool to measure *A*/*C*_i_ responses in low conductance species.
