## Supplement 3 results for "Racing against stomatal attenuation: rapid CO_2_ response curves more reliably estimate photosynthetic capacity than steady state curves in a low conductance species"

Measure	Filtered	Sample	Tree	init.gs	mean.gs	min.gs	max.gs	Vcmax	Jmax	Rd	TPU	Ci.range	Ci.trans	Ci.trans.2	Ci.max	Ci.min	Ci.range
SS	All measurements	16	2	0.120159071	0.083409513	0.045494257	0.120159071	137.4971623	144.273241	0.5067356		1104.74845	634.5917	.
SS	All measurements	17	3	0.206695916	0.170345307	0.080401862	0.207146946	120.9019273	132.9214778	-0.1152066	7.9094705	1326.68348	417.4555	915.1976
SS	All measurements	18	4	0.157117631	0.09699967	0.033471505	0.157117631	97.1970904	100.1088295	0.4088435	5.6985026	1048.556	386.2929	677.714
SS	All measurements	19	5	0.210306996	0.194743742	0.176000579	0.211384723	68.23491219	90.65441032	0.02035726	5.74395352	1688.03928	502.7882	909.0495
SS	All measurements	1	9	0.1277587	0.166612422	0.12020744	0.212748569	113.327323	140.3963748	0.4911241	7.6176515	1548.42006	510.8131	667.4762
SS	All measurements	2	11	0.11944401	0.107896268	0.083577186	0.119444011	114.7338453	132.8605962	0.6584842	7.5981672	1380.37402	526.6209	830.5835
SS	All measurements	3	12	0.1503164	0.149701213	0.12642686	0.168598603	123.437799	148.457774	0.3206144	8.2440595	1478.27918	535.9324	787.5926
SS	All measurements	4	13	0.11062211	0.113088975	0.075944639	0.146804032	72.1716406	83.9237704	-0.4752667	5.1321632	1489.73978	498.0215	841.6676
SS	All measurements	5	14	0.15966134	0.093394305	0.024793666	0.159661342	99.0613943	103.9597481	0.7862921	5.5625715	986.0906	495.5057	627.3151
SS	All measurements	6	15	0.11043099	0.104001049	0.016337082	0.163322751	131.31	1000000	-0.2	6.15	684.970194	2000	400.0001
SS	All measurements	7	16	0.1033164	0.107378369	0.04058312	0.149769248	120.1222551	131.1657417	0.2517666	6.9949369	1059.2549	505.6625	671.2488
SS	All measurements	8	17	0.10551469	0.068609078	0.02433916	0.130070654	127.2194709	100.4163219	0.5130262		755.669224	330.5491	.
SS	All measurements	9	18	0.16094392	0.09531924	0.01535197	0.160943917	151.3538928	124.6034587	-0.3078746	3.6470087	895.487926	331.3812	400.0001
SS	All measurements	10	19	0.13487747	0.123411482	0.071274167	0.169289681	117.8302868	121.1056274	-0.2357861	6.9796602	1320.06966	454.1551	832.2828
SS	All measurements	11	20	0.13776933	0.128194626	0.078526754	0.156974626	70.9315467	84.0214926	0.3321375	5.3231585	1499.89728	542.5983	1007.589
SS	All measurements	12	21	0.1624396	0.151435774	0.138014626	0.162439568	94.7430771	127.7825819	-0.2823935	7.3375589	1607.06163	419.9637	649.3086
SS	All measurements	13	22	0.09588896	0.087402675	0.077664628	0.095888961	101.4659615	125.1928355	-0.1021487	6.5809897	1421.11682	386.401	501.0191
SS	All measurements	14	23	0.20752446	0.143611067	0.072309888	0.207524459	99.5341509	120.9959589	0.02429348	6.6360232	1410.66416	455.5101	612.1209
SS	All measurements	15	24	0.10548249	0.088824034	0.071106098	0.105482495	98.6330707	111.1048106	-0.5081266	6.1584587	1422.50995	342.0173	568.723
RACiR	All measurements	16	2	0.185249162	0.163274555	0.134399487	0.190840563	121.394412	125.938771	1.195986	6.446296	528.900595	536.2783	627.3926
RACiR	All measurements	17	3	0.253727649	0.215644925	0.188250082	0.250307224	135.33176	139.81438	2.33516		565.79143	497.8222	.
RACiR	All measurements	18	4	0.147334573	0.117315193	0.059312608	0.145058903	147.552209	129.926139	1.539528	5.742255	377.336171	411.8336	460.3366
RACiR	All measurements	19	5	0.156895598	0.10376862	0.075414242	0.150592697	151.182657	135.266499	1.916227		385.576373	329.0003	.
RACiR	All measurements	1	9	0.1281	0.118269924	0.108889849	0.128149562	113.90743	127.612342	1.991917		485.093285	456.1742	.
RACiR	All measurements	2	11	0.1934332	0.167258634	0.135540269	0.193516249	78.3916	98.220897	2.105185		583.324002	562.3203	.
RACiR	All measurements	3	12	0.1161905	0.112696832	0.107790085	0.117040619	144.590789	166.647565	1.541202		410.352127	444.7659	.
RACiR	All measurements	4	13	0.2167836	0.210476115	0.18560018	0.22404217	72.103162	96.864569	0.8083036		629.69075	515.7048	.
RACiR	All measurements	5	14	0.09129866	0.085982291	0.07570235	0.092075952	63.7512784	77.8127252	0.5020967		508.353161	470.3446	.
RACiR	All measurements	6	15	0.2037233	0.162856854	0.118370736	0.203723327	102.383106	116.033282	1.898072		524.855924	497.5073	.
RACiR	All measurements	7	16	0.2371329	0.225766309	0.207709969	0.240189915	130.585204	153.173474	1.377272		563.90174	494.8735	.
RACiR	All measurements	8	17	0.127218	0.112022845	0.097508173	0.127218013	90.197794	112.632546	1.279535		483.994131	507.0347	.
RACiR	All measurements	9	18	0.1452088	0.123400534	0.08844769	0.146965924	93.333987	104.775091	2.006167		488.555601	466.1237	.
RACiR	All measurements	10	19	0.30266	0.302213052	0.290138714	0.30897915	140.144995	173.322649	2.028019		598.013655	458.0771	.
RACiR	All measurements	11	20	0.196099	0.175089442	0.148798174	0.196098968	103.383865	116.789916	1.914441		561.987677	521.2756	.
RACiR	All measurements	12	21	0.1781109	0.15073308	0.123468603	0.178333246	113.050306	151.110579	2.33		474.24738	427.5504	.
RACiR	All measurements	13	22	0.122694	0.1260826	0.110025146	0.138938123	111.978509	147.821019	2.46		466.576272	438.3255	.
RACiR	All measurements	14	23	0.1326086	0.1114538	0.10122408	0.132608613	85.489475	105.762951	1.94		516.964146	452.18	.
RACiR	All measurements	15	24	0.1423413	0.136689432	0.123263861	0.146552505	101.282619	141.955592	2.046		489.720361	481.7231	.
SS	gsw > 0.08	16	2	0.120159071	0.107169984	0.092555033	0.120159071	144.0499658	90.061471	0.4117505		226.6601086	260.0579	.	1177.532267	72.78381248	1104.748454
SS	gsw > 0.08	17	3	0.206695916	0.170345307	0.080401862	0.207146946	120.9019273	132.9214778	-0.1152066	7.9094705	1326.683483	417.4555	915.1976	1382.815135	56.1316511	1326.683483
SS	gsw > 0.08	18	4	0.157117631	0.117744376	0.084828401	0.157117631	97.1970904	100.1324231	0.4088435		400.0840234	390.5694	.	1109.106019	60.5500236	1048.555996
SS	gsw > 0.08	19	5	0.210306996	0.194743742	0.176000579	0.211384723	68.23491219	90.65441032	0.02035726	5.74395352	1688.039275	502.7882	909.0495	1741.604373	53.56509811	1688.039275
SS	gsw > 0.08	1	9	0.1277587	0.166612422	0.12020744	0.212748569	113.327323	140.3963748	0.4911241	7.6176515	1548.42006	510.8131	667.4762	1605.418248	56.99818808	1548.42006
SS	gsw > 0.08	2	11	0.11944401	0.107896268	0.083577186	0.119444011	114.7338453	132.8605962	0.6584842	7.5981672	1380.374023	526.6209	830.5835	1442.294808	61.9207849	1380.374023
SS	gsw > 0.08	3	12	0.1503164	0.149701213	0.12642686	0.168598603	123.437799	148.457774	0.3206144	8.2440595	1478.27918	535.9324	787.5926	1536.82258	58.54339983	1478.27918
SS	gsw > 0.08	4	13	0.11062211	0.115565264	0.086006322	0.146804032	72.1716406	83.9237586	0.4752667	5.1270001	1339.007661	496.2328	836.8231	1542.289697	52.54992133	1489.739776
SS	gsw > 0.08	5	14	0.15966134	0.115693656	0.089491773	0.159661342	108.978972	111.710613	1.789696	6.297956	643.4218745	462.695	747.9338	1052.13937	66.04877074	986.0905996
SS	gsw > 0.08	6	15	0.11043099	0.125397736	0.090909411	0.163322751	130.6863068	147.928945	0.2248225		469.5965139	487.1907	.	742.430121	57.45992731	684.9701936
SS	gsw > 0.08	7	16	0.1033164	0.122635741	0.089112335	0.149769248	119.3162741	130.4049426	0.1516465	7.1757211	940.1115088	502.079	735.3194	1119.100022	59.84511749	1059.254905
SS	gsw > 0.08	8	17	0.10551469	0.105550657	0.086122589	0.130070654	124.155304	106.6609868	0.4293999		268.3570111	358.628	.	820.3866205	64.71739614	755.6692244
SS	gsw > 0.08	9	18	0.16094392	0.131265423	0.091083352	0.160943917	151.2965067	128.4548019	-0.3089503		298.3813969	331.5136	.	956.7531815	61.26525522	895.4879263
SS	gsw > 0.08	10	19	0.13487747	0.126887303	0.092628996	0.169289681	117.8302868	121.1054705	-0.2357861	6.9476457	1252.843477	456.0208	819.8551	1379.927516	59.85785802	1320.069658
SS	gsw > 0.08	11	20	0.13776933	0.131505818	0.096346124	0.156974626	70.9315467	84.0214968	0.3321375	5.3346858	1366.690773	542.5983	1007.589	1555.76764	55.87036069	1499.897279
SS	gsw > 0.08	12	21	0.1624396	0.151435774	0.138014626	0.162439568	94.7430771	127.7825819	-0.2823935	7.3375589	1607.061627	540.8598	1016.422	1659.745349	52.68372256	1607.061627
SS	gsw > 0.08	13	22	0.09588896	0.088695662	0.082630691	0.095888961	101.4659615	125.1930438	-0.1021487	6.5456323	1046.084372	381.9949	490.8349	1475.057075	53.94025117	1421.116824
SS	gsw > 0.08	14	23	0.20752446	0.148364479	0.084300997	0.207524459	99.5341509	120.9960126	0.02429348	6.72568584	1258.28067	455.1768	638.9589	1466.533936	55.86978002	1410.664156
SS	gsw > 0.08	15	24	0.10548249	0.09210475	0.081012473	0.105482495	98.6330707	111.1046596	-0.5081266	6.3775044	681.3217463	345.7015	642.3845	1476.09426	53.58430766	1422.509953
RACiR	gsw > 0.08	16	2	0.185249162	0.163274555	0.134399487	0.190840563	121.394412	125.938771	1.195986	6.446296	528.9005946	536.2783	627.3926	652.3187124	123.4181178	528.9005946
RACiR	gsw > 0.08	17	3	0.253727649	0.215644925	0.188250082	0.250307224	135.33176	139.81438	2.33516		565.7914302	497.8222	.	694.1248533	128.3334231	565.7914302
RACiR	gsw > 0.08	18	4	0.147334573	0.1219017	0.080448901	0.145058903	147.552209	129.926139	1.539528	5.742255	377.3361709	414.2497	475.8608	498.549287	121.2131161	377.3361709
RACiR	gsw > 0.08	19	5	0.156895598	0.108697483	0.080190709	0.150592697	151.182657	135.266499	1.916227		311.8374241	322.6433	.	502.1754896	116.5991162	385.5763734
RACiR	gsw > 0.08	1	9	0.1281	0.118269924	0.108889849	0.128149562	113.90743	127.612342	1.991917		485.0932852	456.1742	.	606.8662329	121.7729478	485.0932852
RACiR	gsw > 0.08	2	11	0.1934332	0.167258634	0.135540269	0.193516249	78.3916	98.220897	2.105185		583.3240015	562.3203	.	711.788614	128.4646124	583.3240015
RACiR	gsw > 0.08	3	12	0.1161905	0.112696832	0.107790085	0.117040619	144.590789	166.647565	1.541202		410.3521274	444.7659	.	524.9842985	114.6321711	410.3521274
RACiR	gsw > 0.08	4	13	0.2167836	0.210476115	0.18560018	0.22404217	72.103162	96.864569	0.8083036		629.6907503	515.7048	.	747.2388716	117.5481213	629.6907503
RACiR	gsw > 0.08	5	14	0.09129866	0.08820856	0.080030692	0.092075952	63.7512784	77.8127252	0.5020967		381.1230303	429.7094	.	620.3801069	112.0269456	508.3531613
RACiR	gsw > 0.08	6	15	0.2037233	0.162856854	0.118370736	0.203723327	102.383106	116.033282	1.898072		524.8559237	497.5073	.	650.1567782	125.3008545	524.8559237
RACiR	gsw > 0.08	7	16	0.2371329	0.225766309	0.207709969	0.240189915	130.585204	153.173474	1.377272		563.90174	494.8735	.	685.0332312	121.1314912	563.90174
RACiR	gsw > 0.08	8	17	0.127218	0.112022845	0.097508173	0.127218013	90.197794	112.632546	1.279535		483.9941311	507.0347	.	603.6302327	119.6361015	483.9941311
RACiR	gsw > 0.08	9	18	0.1452088	0.123400534	0.08844769	0.146965924	93.333987	104.775091	2.006167		488.5556007	466.1237	.	612.575998	124.0203973	488.5556007
RACiR	gsw > 0.08	10	19	0.30266	0.302213052	0.290138714	0.30897915	140.144995	173.322649	2.028019		598.0136549	458.0771	.	719.9161431	121.9024882	598.0136549
RACiR	gsw > 0.08	11	20	0.196099	0.175089442	0.148798174	0.196098968	103.383865	116.789916	1.914441		561.9876772	521.2756	.	687.7085924	125.7209153	561.9876772
RACiR	gsw > 0.08	12	21	0.1781109	0.15073308	0.123468603	0.178333246	113.050306	151.110579	2.33		474.2473799	427.5504	.	590.5545388	116.3071589	474.2473799
RACiR	gsw > 0.08	13	22	0.122694	0.1260826	0.110025146	0.138938123	111.978509	147.821019	2.46		466.5762724	438.3255	.	580.9296429	114.3533704	466.5762724
RACiR	gsw > 0.08	14	23	0.1326086	0.1114538	0.10122408	0.132608613	85.489475	105.762951	1.94		516.9641458	452.18	.	637.7639072	120.7997614	516.9641458
RACiR	gsw > 0.08	15	24	0.1423413	0.136689432	0.123263861	0.146552505	101.282619	141.955592	2.046		489.7203615	481.7231	.	609.6273969	119.9070355	489.7203615
